# Metabolic-scale gene activation screens identify SLCO2B1 as a heme transporter that enhances cellular iron availability

**DOI:** 10.1101/2022.02.06.479330

**Authors:** Gokhan Unlu, Benjamin Prizer, Ranya Erdal, Hsi-Wen Yeh, Erol C. Bayraktar, Kıvanç Birsoy

## Abstract

Iron is the most abundant transition metal in cells and essential for a wide range of biochemical processes. While most mammalian cells take up iron through receptor-mediated endocytosis of transferrin, molecular players involved in iron utilization under iron-limiting conditions are incompletely understood. To address this, we performed several parallel metabolism-focused CRISPRa gain of function screens, which revealed metabolic limitations under stress conditions. Screens for iron restriction identified expected members of iron utilization pathways, but also *SLCO2B1*, a poorly characterized membrane carrier. Expression of *SLCO2B1* is sufficient to increase intracellular iron stores, bypass the essentiality of transferrin receptor-mediated iron uptake and enable cell proliferation under iron restriction. Mechanistically, SLCO2B1 mediates heme-analog import in cellular assays. Heme uptake by SLCO2B1 provides sufficient iron for cell proliferation through heme oxygenases. Notably, *SLCO2B1* is predominantly expressed in microglia in the brain and primary microglia from Slco2b1^−/−^ mice exhibit a strong defect in heme analog import. Altogether, our work identifies SLCO2B1 as a microglia-enriched plasma membrane heme importer and provides a genetic platform to identify metabolic limitations under stress conditions.
