## Supplementary material for "Metabolic-scale gene activation screens identify SLCO2B1 as a heme transporter that enhances cellular iron availability": Table 1. Reagents

### Sheet: Antibodies
Reagent or Resource	Source	Idenitifier
Antibodies
SLC25A37	Invitrogen	PA5-26720
SLCO2B1	Novus Biologicals	NBP1-80979
Fth1	Cell Signaling Technology	3998S
IRP2	Cell Signaling Technology	37135S
β-Actin	GeneTex	GTX109639
GAPDH	GeneTex	GTX627408
HMOX2	Proteintech	14817-1-AP
UROD	Proteintech	15547-1-AP
ALAS1	Proteintech	16200-1-AP
CRISPR-Cas9	Novus Biologicals	NBP2-36440
TFRC (CD71)	Cell Signaling Technology	13113S
GFP (for immunofluorescence)	Aves Labs	GFP-1010
GFP (for immunoblotting)	Proteintech	50430-2-AP
Goat anti-Chicken IgY (H+L), Alexa Fluor™ 488	Invitrogen	A11039
Goat anti-Rabbit IgG (H+L), Alexa Fluor™ 555	Invitrogen	A21428
Bacterial Strains
NEB Stable Competent E. coli	New England Biolabs	C3040
Critical Commercial Assays
CellTiter-Glo Luminescent Cell Viability Assay	Promega	G7573
DNeasy Blood & Tissue Kit	QIAGEN	69504
Pierce BCA Protein Assay Kit	Thermo Fisher	23225
QIAprep Spin Miniprep Kit	QIAGEN	27106
TruSeq® Stranded mRNA Library Prep (48 Samples)	Illumina	20020594
Chemicals, Peptides and Recombinant Proteins
RPMI 1640 Culture Media	GIBCO	11875
DMEM Culture Media	GIBCO	11965
Trypsin	GIBCO	25200
Fetal Bovine Serum	Sigma	12306C
Bafilomycin A1	Cayman Chemical	11038
Concanamycin A	Sigma-Aldrich	C9705
Deferoxamine Mesylate	Sigma	D9533
Deferiprone	Selleck Chemicals	S4067
Antimycin A	Sigma-Aldrich	A8674
CB-839	Selleck Chemicals	S7655
Palmitic Acid	Cayman Chemical	10006627
L-Buthionine-sulfoximine	Sigma	B2515
DMSO	AlfaAesar	A13280-36
HPLC Grade Water	Fisher Scientific	W6
HPLC Grade Methanol	Fisher Scientific	A454-1
Heavy labeled amino acid internal standards	Cambridge Isotopes	MSK-A2-1.2
Ammonium Iron (III) Citrate (FAC)	Sigma	F5879
Ammonium Chloride	Sigma	A9434
Zn(II) Mesoporphyrin IX	Frontier Scientific	M40628
Hemin	Sigma-Aldrich	H9039
Succinylacetone	Cayman Chemical	25501
Ethanol	Fisher Scientific	04-355-222
BsmBI	New England Biolabs	R0580
T4 DNA ligase	New England Biolabs	M0202
ExTaq DNA Polymerase	Takara	RR001A
Hank,s Buffered Salt Solution	GIBCO	24020117
XtremeGene9	Roche	6365779001
Polybrene	Sigma	H9268
Puromycin	Sigma	P8833
Blasticidin	Invivogen	ant-bl-1
Experimental Models
Cell Lines
Jurkat	ATCC
HepG2	ATCC
MDA-MB-231	ATCC
HEK293T	ATCC
PaTu-8988t	Dr. Monther Abu-Remaileh (Stanford University)
AK196	Dr. Haoqiang Yang (MD Anderson Cancer Center)
HY15549	Dr. Nabeel El-Bardeesy (Massachusetts General Hospital Cancer Center)
4T1	Dr. Sohail Tavazoie (Rockefeller University)
4T07	Dr. Sohail Tavazoie (Rockefeller University)
Recombinant DNA
pLV-EF1a-IRES-Blast	Addgene	85133
plentiCRISPR puro v2	Addgene	52961
lentiGuide Puro	Addgene	52963
CRISPRa dCas9-VPR vector with hEF1a promoter	Horizon Discovery	CAS11916
pLV-EF1a-IRES-Blast_SLC25A37	This study	N/A
pLV-EF1a-IRES-Blast_SLCO2B1	This study	N/A
pLV-EF1a-IRES-Blast_SLCO2B1 (short isoform)	This study	N/A
pLV-EF1a-IRES-Blast_SLCO2B1-eGFP	This study	N/A
pLV-EF1a-IRES-Blast_SLCO2A1	This study	N/A
pLV-EF1a-IRES-Blast_SLCO2A1-eGFP	This study	N/A
pLV-EF1a-IRES-Blast_Slco2b1 (mouse cDNA)	This study	N/A
plentiCRISPR puro v2_sgTFRC_1	This study	N/A
plentiCRISPR puro v2_sgUROD_1	This study	N/A
plentiCRISPR puro v2_sgUROD_2	This study	N/A
plentiCRISPR puro v2_sgHMOX2_1	This study	N/A
Software and Algorithms
XCaliburQual Browser 2.2	ThermoFisher	https://www.thermofisher.com/order/catalog/ product/OPTON-30965#/OPTON-30965; RRID: SCR_014593
Skyline Daily	MacCoss Lab	https://skyline.ms/project/home/software/ Skyline/begin.view; RRID: SCR_014080
FCS Express 7	DeNovo Software	https://denovosoftware.com/; RRID: SCR_016431
Prism 9	GraphPad	https://www.graphpad.com/scientific- software/prism/; RRID: SCR_002798
Other
Z2 Coulter Counter	Beckman	Model Z2
SpectraMax Microplate Reader	Molecular Devices	Model M5
Primovert Microscpe	Carl Zeiss	415510-1105-000
FACSAriaII	BD Biosciences	643181
Multiphoton microscope with confocal modality	Nikon	A1R MP
Oligonucleotides	Sequence (5' -> 3')
sgHMOX2_1 Forward	caccGTATGTGAAGTAAAGTGCCG
sgHMOX2_1 Reverse	aaacCGGCACTTTACTTCACATAC
sgUROD_1 Forward	caccGCACCAGCAAAGCCAATCAG
sgUROD_1 Reverse	aaacCTGATTGGCTTTGCTGGTGC
sgUROD_2 Forward	caccGGGTGGTGGCTCAAGCACCA
sgUROD_2 Reverse	aaacTGGTGCTTGAGCCACCACCC
sgTFRC_1 Forward	caccgTTTGAGATCCAGCCTCACGA
sgTFRC_1 Reverse	aaacTCGTGAGGCTGGATCTCAAAc
mACTBq1F	GGCTGTATTCCCCTCCATCG
mACTBq1R	CCAGTTGGTAACAATGCCATGT
mSlco2b1q1F	TCAGGACTCACATCAGGATGC
mSlco2b1q1R	CTCTTGAGGTAGCCAGAGATCA
mSlco2a1q1F	ATTAAGGTCTTCGTGCTTTGTCA
mSlco2a1q1R	GCGCTTCTCGATAGTGGTGAG
